# Long-term evolution reveals the role of the circadian cycle in the environmental adaptation of cyanobacteria

**DOI:** 10.1101/2024.03.12.584591

**Authors:** Alfonso Mendaña, María Santos-Merino, Raquel Gutiérrez-Lanza, Marina Domínguez-Quintero, Juan Manuel Medina, Ana González-Guerra, Víctor Campa, Magaly Ducos-Galand, Rocío López-Igual, Daniel C. Volke, Muriel Gugger, Pablo I. Nikel, Didier Mazel, Fernando de la Cruz, Raúl Fernández-López

## Abstract

Circadian clocks synchronize internal cellular states with diurnal rhythms. Widespread in bacteria and eukaryotes, they regulate a variety of physiological processes, from hormone secretion in animals to carbon fixation in photosynthetic organisms. The adaptive role of circadian clocks is assumed to stem from their ability to anticipate environmental change, yet their impact on ecological adaptation remains unclear. Here, we use experimental evolution to study the interplay between fitness and circadian regulation in the model cyanobacterium *Synechococcus elongatus* PCC 7942. After 1,200 generations under continuous, high-intensity illumination, we obtained a strain that grew six times faster than its ancestral counterpart. Genome sequencing revealed three mutations fixed in the population, two of which replicated the fast-growing phenotype in the wild-type. A deletion in SasA, a key circadian regulator, was essential for fast growth. Transcriptomic and metabolomic analyses revealed that this mutation perturbed the rhythmicity of the cycle, while simultaneously locking the cell in a transcriptomic response to high intensity illumination. A comparison with another fast-growing isolate, UTEX 2973, showed convergent transcriptomic states despite different driving mutations. Our results indicate that the clock acts not only as a timekeeping device, but also as an adaptive mechanism to optimize growth across diverse ecological conditions.

---

Initially considered to be too simple to sustain a circadian clock, cyanobacteria have emerged as one of the best-studied models of circadian regulation. Key players in the carbon and oxygen cycles on earth, cyanobacteria employ photosynthesis to produce ATP and reducing power. To avoid the generation of lethal reactive oxygen species, cyanobacteria must carefully balance their metabolism with external light, thus their physiology is heavily influenced by circadian rhythms^1^. The cyanobacterial clock is based on a post-transcriptional oscillator (PTO) formed by the products of the *kaiABC* cluster^2,3,4,5,1^. Fluctuations in the PTO are converted into transcriptional cycles through RpaA, the master transcriptional regulator of the circadian cycle^6,7^. Genes controlled by RpaA can be divided into two classes^8^. Class I genes are activated by RpaA and achieve a maximum at dusk, while Class II are repressed by RpaA, and peak at dawn^6,9,7^. In the model cyanobacterium *Synechococcus elongatus* PCC 7942, 64% of the genes are under circadian transcriptional regulation^8,10^.

Maintaining energy levels through the regulation of glycogen metabolism has been the classical function assigned to the clock^11,12,13^. Yet in PCC 7942 a wide range of physiological functions, such as stress responses, natural competence and cell division, are regulated in a circadian fashion, suggesting that the clock may play roles beyond energetic balance^14,15,16^. Despite our knowledge on its molecular mechanisms, the ecological role of circadian regulation remains elusive. While the core components of the clock are highly conserved across cyanobacteria, its physiological relevance varies between species^17,18^. Marine picocyanobacteria, such as *Prochlorococcus*, contain a simpler mechanism lacking key features of a *bona fide* clock^19^. Other model species, like *Synechocystis*, exhibit less marked circadian oscillations^20^; and in *Cyanothece* sp. ATCC 51142, ultradian rhythms longer than 24 hours have been observed^21^. Overall, the reasons for these differences are unclear. It has been shown that similar cyanobacteria exhibit substantial divergence in growth rates and environmental preferences, even among isolates of the same species^22^. In *S.elongatus*, for example, model strains like PCC 7942 and PCC 6301 tolerate moderate light intensities and show optimal doubling times of approximately 6-8 h. Yet, UTEX 2973, a strain that is 99.99% identical at the DNA level, grows optimally at much higher light intensities, with doubling times as short as 2 h^23^.

To identify the genetic basis of this phenotypic plasticity, we subjected PCC 7942 to a long-term evolution experiment (LTE). The strain was grown under continuous, high intensity illumination for 1,200 generations. At the end of the LTE, the evolved population grew six times faster than its ancestral counterpart. Genetic, transcriptomic and metabolomic analyses revealed that adaptation to fast growth involved profound alterations in the circadian cycle. A comparison between the transcriptomes of our evolved strain and UTEX 2973 showed that both strains adapted to growth under high light intensities through convergent transcriptional strategies, yet the driving mutations were different. Altogether, our results demonstrate that mutations in circadian control have drastic effects on the cyanobacterial phenotype and are key for *S. elongatus* to adapt to different environmental light regimes.
