## Supplementary Table 5 for "Long-term evolution reveals the role of the circadian cycle in the environmental adaptation of cyanobacteria"

### Sheet: Mutants
Name	Genotype	Plasmids used to generate this strain	Antibiotic resistance	Reference
Se7942	-	-	-	Pasteur Culture Collection
GRPS1	Se7942 with rps12 R43 mutation	-	SmR	Matsuoka et al. (2001)
C11	Experimentally evolved Se7942 with mutations described in Table 1	-	-	This work
MSM1/wt	Se7942 with rps12 R43 mutation	pMSM2	SmR	This work
hMT*	MSM1 with C11's R71* mutation on Synpcc7942_0329	pAMG16 and pAMG21	SmR	This work
ParoK*	MSM1 with C11's C->T mutation on Synpcc7942_0894 promoter region	pMSM22 and pMSM24	SmR	This work
∆30sasA*	MSM1 with C11's Q352* mutation on Synpcc7942_2114	pMSM80 and pMSM82	SmR	This work
hMT*/ParoK*	ParoK* strain with C11's R71* mutation on Synpcc7942_0329	pAMG16	NeoR	This work
hMT*/∆30sasA*	∆30sasA* strain with C11's R71* mutation on Synpcc7942_0329	pAMG16	NeoR	This work
ParoK*/∆30sasA*	∆30sasA* strain with C11's C->T mutation on Synpcc7942_0894 promoter region	pMSM22	NeoR	This work
MSM1/wt PSIGC	MSM1 with an SpR+Promoter of sigC+LVA tag cassette inserted in the Neutral Site I	pMSM321	SmR SpR	This work
C11 PSigC	C11 with an SpR+Promoter of sigC+LVA tag cassette inserted in the Neutral Site I	pMSM321	SpR	This work
hMT* PSigC	hMT* with an SpR+Promoter of sigC+LVA tag cassette inserted in the Neutral Site I	pMSM321	SmR SpR	This work
ParoK*PSigC	ParoK* with an SpR+Promoter of sigC+LVA tag cassette inserted in the Neutral Site I	pMSM321	SmR SpR	This work
∆30sasA* PSigC	∆30sasA* with an SpR+Promoter of sigC+LVA tag cassette inserted in the Neutral Site I	pMSM321	SmR SpR	This work
MSM1/wt PPsbA1	MSM1 with an SpR+Promoter of psbA1+LVA tag cassette inserted in the Neutral Site I	pMSM279	SmR SpR	This work
ParoK* PPsbA1	ParoK* with an SpR+Promoter of psbA1+LVA tag cassette inserted in the Neutral Site I	pMSM279	SmR SpR	This work
∆30sasA* PPsbA1	∆30sasA* with an SpR+Promoter of psbA1+LVA tag cassette inserted in the Neutral Site I	pMSM279	SmR SpR	This work
∆rpaA	MSM1 with a deletion on Synpcc7942_0095	pMSU_0095	SmR NeoR	This work
