## Supplementary Table 6 for "Long-term evolution reveals the role of the circadian cycle in the environmental adaptation of cyanobacteria"

### Sheet: Plasmids
Plasmid	Characteristics	Construction	Source or reference
pLA35	PpsbAI::YFP_LVA in pAM2314	-	Martins et al (2016)
pAD03	PsigC::YFP_LVA in pAM2314	-	Martins et al (2016)
pSB1C3	Biobrick cloning vector	-	http://parts.igem.org/Part:pSB1K3
pDEP52	pSB1C3::(rps12-nptI)	-	David Encinas Pisa thesis (2014)
pMSU_0095	Vector containing a truncated version of Synpcc7942_0095 with a kanamycin resistance gene	-	Danny Ducat Lab
pMSM2	pSB1C3 with a 1896 pb region from Synel PCC7942 GRPS1 containing rps12-R43	Biobrick method. Oligos 5 and 6 used for insert amplification, cloned with EcoRI and PstI	This work
pMSM18	pDEP52 with a 501 pb region downstream from aroK (Synpcc7942_0894) cloned to the right of rps12-nptI	Isothermal Assembly. Oligos 17 and 18 for insert amplification, 3 and 4 for vector amplification	This work
pMSM22	pMSM18 with the mutated ParoK (Synpcc7942_0894) from C11 cloned to the left of rps12-nptI	Isothermal Assembly. Oligos 19 and 20 for insert amplification, 9 and 10 for vector amplification	This work
pMSM24	pSB1C3 with the mutated ParoK (Synpcc7942_0894) from C11 and its downstream region	Isothermal Assembly. Oligos 19 and 18 for insert amplification, 3 and 10 for vector amplification	This work
pMSM76	pDEP52 with the mutated sasA (Synpcc7942_2114) from C11 cloned to the right of rps12-nptI	Isothermal Assembly. Oligos 25 and 26 for insert amplification, 3 and 4 for vector amplification	This work
pMSM80	pMSM76 with a 996 pb region upstream of sasA (Synpcc7942_2114) cloned to the left of rps12-nptI	Isothermal Assembly. Oligos 27 and 28 for insert amplification, 3 and 4 for vector amplification	This work
pMSM82	pMSM80 without the rps12-nptI region	Isothermal Assembly. Oligos 27 and 29 for insert amplification, 30 and 10 for vector amplification	This work
pMSM279	pLA35 with the oriTRP4	OriTRP4 cloned with BamHI and XhoI	This work
pMSM321	pMS279 with the PsigC from pAD03	PsigC cloned with NotI and SmaI	This work
pAMG16	pDEP52 with the mutated hMT (Synpcc7942_0329) from C11 cloned to the left of rps12-nptI and a 543 pb region downstream from hMT to the right	Isothermal Assembly. Oligos 8 and 9 for hMT amplification, 10 and 11 for rps-nptI, 12 and 13 for downstream region and 14 and 15 for vector amplification	This work
pAMG21	pSB1C3 with the mutated hMT (Synpcc7942_0329) from C11 and its downstream region	Isothermal Assembly. Oligos 8 and 13 for insert amplification, 14 and 15 for vector amplification	This work
